# Defining the cellular and molecular features of nerve-invaded cancer cells using a newly characterized experimental model

**DOI:** 10.1101/2025.03.21.644644

**Authors:** Nickson Joseph, Sanskriti Shrestha, Ivanka Sassmannshausen, Sandra Mizkus, Paulos Chumala, Bhadrapriya Sivakumar, Viswanath Baiju, Shahid Ahmed, Henrike Rees, George S. Katselis, Anand Krishnan

## Abstract

Perineural invasion (PNI) is the invasion of cancer cells into nerves. Although PNI is a risk factor for cancer recurrence and metastasis, the lack of *in vitro* experimental models representing natural PNI challenges basic studies and therapeutic screening. In this work, we fully characterized a dorsal root ganglia (DRG)-nerve explant model for PNI and demonstrated the characteristic cellular and molecular features of cancer cells undergoing natural PNI. Briefly, thoracic and lumbar DRGs intactly connected to nerves were co-cultured with breast and prostate cancer cells in a 3D matrix for two weeks. Time-dependent brightfield and fluorescence imaging captured the complex interactions of cancer cells, neurons, axons, and Schwann cells within nerves in the DRG-nerve explant, demonstrating the natural invasion of cancer cells. Fundamental investigations showed that the autonomic neurotransmitters norepinephrine and acetylcholine significantly promote PNI. We also demonstrated increased survival of PNI cells against the cytotoxic drug cisplatin. Additionally, we characterized the proteomics profile of PNI cells for future theranostics applications and validated the results using patient breast tumor samples. Overall, this work characterized and established a clinically relevant model for PNI and revealed the cellular crosstalk of PNI cells within nerves. The established model is suitable for fundamental studies and therapeutic screening pertaining to PNI.
