## Supplementary material for "Defining the cellular and molecular features of nerve-invaded cancer cells using a newly characterized experimental model": Table S1

### Sheet: Diff regulated proteins
Protein	Protein Name	Database	Species	[Treatment](2)	[CNT](2)	[Treatment] (RSD)	Log FC ([Treatment] vs [CNT]) : Normalized	Regulation ([Treatment] vs [CNT]) : Normalized
P11047	Laminin subunit gamma-1	SwissProt	HUMAN	0	2		-28.8468	down
Q9Y6N6	Laminin subunit gamma-3	SwissProt	HUMAN	0	2		-22.6758	down
P07942	Laminin subunit beta-1	SwissProt	HUMAN	0	2		-28.7638	down
P55268	Laminin subunit beta-2	SwissProt	HUMAN	0	2		-23.0928	down
P25391	Laminin subunit alpha-1	SwissProt	HUMAN	0	2		-28.0855	down
O75369	Filamin-B	SwissProt	HUMAN	0	2		-24.5841	down
P21333	Filamin-A	SwissProt	HUMAN	0	2		-24.5522	down
Q14315	Filamin-C	SwissProt	HUMAN	0	2		-18.5805	down
P08670	Vimentin	SwissProt	HUMAN	0	2		-25.8025	down
P08729	Keratin, type II cytoskeletal 7	SwissProt	HUMAN	0	2		-19.8019	down
P14136	Glial fibrillary acidic protein	SwissProt	HUMAN	0	2		-23.7072	down
P07197	Neurofilament medium polypeptide	SwissProt	HUMAN	0	2		-24.6902	down
P58107	Epiplakin	SwissProt	HUMAN	0	2		-23.4583	down
P14618	Pyruvate kinase PKM	SwissProt	HUMAN	0	2		-24.5911	down
P30613	Pyruvate kinase PKLR	SwissProt	HUMAN	0	2		-18.1068	down
P35579	Myosin-9	SwissProt	HUMAN	0	2		-23.7975	down
P35580	Myosin-10	SwissProt	HUMAN	0	2		-19.1427	down
P08238	Heat shock protein HSP 90-beta	SwissProt	HUMAN	0	2		-23.2316	down
P07900	Heat shock protein HSP 90-alpha	SwissProt	HUMAN	0	2		-22.36	down
P14625	Endoplasmin	SwissProt	HUMAN	0	2		-22.1341	down
Q14568	Heat shock protein HSP 90-alpha A2	SwissProt	HUMAN	0	2		-17.8197	down
P06733	Alpha-enolase	SwissProt	HUMAN	0	2		-24.6414	down
P14543	Nidogen-1	SwissProt	HUMAN	0	2		-26.7605	down
Q14112	Nidogen-2	SwissProt	HUMAN	0	2		-21.6333	down
P07355	Annexin A2	SwissProt	HUMAN	0	2		-24.77	down
Q6S8J3	POTE ankyrin domain family member E	SwissProt	HUMAN	0	2		-22.398	down
Q562R1	Beta-actin-like protein 2	SwissProt	HUMAN	0	2		-23.3234	down
O43707	Alpha-actinin-4	SwissProt	HUMAN	0	2		-20.1057	down
P68363	Tubulin alpha-1B chain	SwissProt	HUMAN	0	2		-20.2162	down
Q71U36	Tubulin alpha-1A chain	SwissProt	HUMAN	0	2		-20.764	down
P98160	Basement membrane-specific heparan sulfate proteoglycan core protein	SwissProt	HUMAN	0	2		-25.1231	down
P04406	Glyceraldehyde-3-phosphate dehydrogenase	SwissProt	HUMAN	0	2		-24.9834	down
P02545	Prelamin-A/C	SwissProt	HUMAN	0	2		-23.4128	down
P00558	Phosphoglycerate kinase 1	SwissProt	HUMAN	0	2		-23.3755	down
P68104	Elongation factor 1-alpha 1	SwissProt	HUMAN	0	2		-23.6299	down
P07437	Tubulin beta chain	SwissProt	HUMAN	0	2		-22.8214	down
Q13509	Tubulin beta-3 chain	SwissProt	HUMAN	0	2		-21.9508	down
P11021	Endoplasmic reticulum chaperone BiP	SwissProt	HUMAN	0	2		-22.5326	down
P34931	Heat shock 70 kDa protein 1-like	SwissProt	HUMAN	0	2		-19.3925	down
Q00610	Clathrin heavy chain 1	SwissProt	HUMAN	0	2		-22.6161	down
P53675	Clathrin heavy chain 2	SwissProt	HUMAN	0	2		-16.4371	down
P07195	L-lactate dehydrogenase B chain	SwissProt	HUMAN	0	2		-20.6813	down
Q9BYZ2	L-lactate dehydrogenase A-like 6B	SwissProt	HUMAN	0	2		-21.0221	down
Q6ZMR3	L-lactate dehydrogenase A-like 6A	SwissProt	HUMAN	0	2		-18.7005	down
P26038	Moesin	SwissProt	HUMAN	0	2		-21.9151	down
P15311	Ezrin	SwissProt	HUMAN	0	2		-19.6821	down
P13639	Elongation factor 2	SwissProt	HUMAN	0	2		-21.9106	down
Q09666	Neuroblast differentiation-associated protein AHNAK	SwissProt	HUMAN	0	2		-25.2715	down
P60174	Triosephosphate isomerase	SwissProt	HUMAN	0	2		-22.2344	down
P06703	Protein S100-A6	SwissProt	HUMAN	0	2		-23.8435	down
P63104	14-3-3 protein zeta/delta	SwissProt	HUMAN	0	2		-22.0899	down
P27348	14-3-3 protein theta	SwissProt	HUMAN	0	2		-21.0913	down
P62258	14-3-3 protein epsilon	SwissProt	HUMAN	0	2		-21.433	down
P61981	14-3-3 protein gamma	SwissProt	HUMAN	0	2		-20.4509	down
P31946	14-3-3 protein beta/alpha	SwissProt	HUMAN	0	2		-17.7963	down
O00299	Chloride intracellular channel protein 1	SwissProt	HUMAN	0	2		-22.7682	down
P08758	Annexin A5	SwissProt	HUMAN	0	2		-24.029	down
P27797	Calreticulin	SwissProt	HUMAN	0	2		-22.7697	down
P04075	Fructose-bisphosphate aldolase A	SwissProt	HUMAN	0	2		-22.4092	down
P05062	Fructose-bisphosphate aldolase B	SwissProt	HUMAN	0	2		-23.81	down
P04083	Annexin A1	SwissProt	HUMAN	0	2		-22.1763	down
Q14204	Cytoplasmic dynein 1 heavy chain 1	SwissProt	HUMAN	0	2		-24.001	down
Q8NF91	Nesprin-1	SwissProt	HUMAN	0	2		-25.4349	down
P62937	Peptidyl-prolyl cis-trans isomerase A	SwissProt	HUMAN	0	2		-22.9836	down
P07237	Protein disulfide-isomerase	SwissProt	HUMAN	0	2		-22.0525	down
P55072	Transitional endoplasmic reticulum ATPase	SwissProt	HUMAN	0	2		-21.0569	down
P16104	Histone H2AX	SwissProt	HUMAN	0	2		-18.9816	down
Q9BTM1	Histone H2A.J	SwissProt	HUMAN	0	2		-21.8205	down
P02462	Collagen alpha-1(IV) chain	SwissProt	HUMAN	0	2		-22.6036	down
Q01955	Collagen alpha-3(IV) chain	SwissProt	HUMAN	0	2		-17.9078	down
P26641	Elongation factor 1-gamma	SwissProt	HUMAN	0	2		-23.0788	down
P62805	Histone H4	SwissProt	HUMAN	0	2		-23.9627	down
P29401	Transketolase	SwissProt	HUMAN	0	2		-20.9225	down
P08572	Collagen alpha-2(IV) chain	SwissProt	HUMAN	0	2		-24.6343	down
P22626	Heterogeneous nuclear ribonucleoproteins A2/B1	SwissProt	HUMAN	0	2		-22.7361	down
P09651	Heterogeneous nuclear ribonucleoprotein A1	SwissProt	HUMAN	0	2		-20.9353	down
P06576	ATP synthase subunit beta, mitochondrial	SwissProt	HUMAN	0	2		-24.0371	down
P08727	Keratin, type I cytoskeletal 19	SwissProt	HUMAN	0	2		-20.2145	down
P05783	Keratin, type I cytoskeletal 18	SwissProt	HUMAN	0	2		-21.8722	down
P05141	ADP/ATP translocase 2	SwissProt	HUMAN	0	2		-23.5696	down
P61978	Heterogeneous nuclear ribonucleoprotein K	SwissProt	HUMAN	0	2		-20.5692	down
P10809	60 kDa heat shock protein, mitochondrial	SwissProt	HUMAN	0	2		-21.069	down
P07339	Cathepsin D	SwissProt	HUMAN	0	2		-22.9608	down
Q14697	Neutral alpha-glucosidase AB	SwissProt	HUMAN	0	2		-22.4665	down
P01009	Alpha-1-antitrypsin	SwissProt	HUMAN	0	2		-23.1686	down
P50395	Rab GDP dissociation inhibitor beta	SwissProt	HUMAN	0	2		-18.8033	down
P31150	Rab GDP dissociation inhibitor alpha	SwissProt	HUMAN	0	2		-16.7601	down
P19338	Nucleolin	SwissProt	HUMAN	0	2		-23.0318	down
P67936	Tropomyosin alpha-4 chain	SwissProt	HUMAN	0	2		-23.0097	down
P18206	Vinculin	SwissProt	HUMAN	0	2		-23.0462	down
P08133	Annexin A6	SwissProt	HUMAN	0	2		-23.7015	down
Q14974	Importin subunit beta-1	SwissProt	HUMAN	0	2		-20.0489	down
P48643	T-complex protein 1 subunit epsilon	SwissProt	HUMAN	0	2		-22.1384	down
Q01082	Spectrin beta chain, non-erythrocytic 1	SwissProt	HUMAN	0	2		-22.8468	down
O60814	Histone H2B type 1-K	SwissProt	HUMAN	0	2		-25.6253	down
P30101	Protein disulfide-isomerase A3	SwissProt	HUMAN	0	2		-21.307	down
P27824	Calnexin	SwissProt	HUMAN	0	2		-21.5791	down
P23528	Cofilin-1	SwissProt	HUMAN	0	2		-22.2607	down
Q13813	Spectrin alpha chain, non-erythrocytic 1	SwissProt	HUMAN	0	2		-20.5203	down
Q02878	Large ribosomal subunit protein eL6	SwissProt	HUMAN	0	2		-21.5323	down
Q8WXH0	Nesprin-2	SwissProt	HUMAN	0	2		-24.6613	down
P40227	T-complex protein 1 subunit zeta	SwissProt	HUMAN	0	2		-22.1053	down
Q06830	Peroxiredoxin-1	SwissProt	HUMAN	0	2		-20.4271	down
P32119	Peroxiredoxin-2	SwissProt	HUMAN	0	2		-17.8551	down
P22314	Ubiquitin-like modifier-activating enzyme 1	SwissProt	HUMAN	0	2		-19.7756	down
P40926	Malate dehydrogenase, mitochondrial	SwissProt	HUMAN	0	2		-22.3244	down
P22392	Nucleoside diphosphate kinase B	SwissProt	HUMAN	0	2		-21.0066	down
P30041	Peroxiredoxin-6	SwissProt	HUMAN	0	2		-20.2781	down
Q15084	Protein disulfide-isomerase A6	SwissProt	HUMAN	0	2		-20.7104	down
Q96T58	Msx2-interacting protein	SwissProt	HUMAN	0	2		-24.8386	down
P10412	Histone H1.4	SwissProt	HUMAN	0	2		-22.7341	down
P05388	Large ribosomal subunit protein uL10	SwissProt	HUMAN	0	2		-20.445	down
P06748	Nucleophosmin	SwissProt	HUMAN	0	2		-21.2523	down
P55060	Exportin-2	SwissProt	HUMAN	0	2		-23.0433	down
P23396	Small ribosomal subunit protein uS3	SwissProt	HUMAN	0	2		-21.6188	down
P07737	Profilin-1	SwissProt	HUMAN	0	2		-22.3164	down
P84243	Histone H3.3	SwissProt	HUMAN	0	2		-18.1687	down
P11216	Glycogen phosphorylase, brain form	SwissProt	HUMAN	0	2		-20.2536	down
P06737	Glycogen phosphorylase, liver form	SwissProt	HUMAN	0	2		-24.2862	down
P63241	Eukaryotic translation initiation factor 5A-1	SwissProt	HUMAN	0	2		-21.328	down
P12429	Annexin A3	SwissProt	HUMAN	0	2		-19.3936	down
Q14764	Major vault protein	SwissProt	HUMAN	0	2		-19.7798	down
P49792	E3 SUMO-protein ligase RanBP2	SwissProt	HUMAN	0	2		-22.3804	down
P46781	Small ribosomal subunit protein uS4	SwissProt	HUMAN	0	2		-20.801	down
P49368	T-complex protein 1 subunit gamma	SwissProt	HUMAN	0	2		-23.717	down
P22234	Bifunctional phosphoribosylaminoimidazole carboxylase/phosphoribosylaminoimidazole succinocarboxamide synthetase	SwissProt	HUMAN	0	2		-18.9811	down
P49327	Fatty acid synthase	SwissProt	HUMAN	0	2		-20.7104	down
P62241	Small ribosomal subunit protein eS8	SwissProt	HUMAN	0	2		-20.9538	down
P84077	ADP-ribosylation factor 1	SwissProt	HUMAN	0	2		-21.2649	down
P18085	ADP-ribosylation factor 4	SwissProt	HUMAN	0	2		-19.6387	down
P38646	Stress-70 protein, mitochondrial	SwissProt	HUMAN	0	2		-21.4899	down
P26599	Polypyrimidine tract-binding protein 1	SwissProt	HUMAN	0	2		-20.1934	down
P05387	Large ribosomal subunit protein P2	SwissProt	HUMAN	0	2		-21.4632	down
Q14240	Eukaryotic initiation factor 4A-II	SwissProt	HUMAN	0	2		-17.4594	down
Q86VP6	Cullin-associated NEDD8-dissociated protein 1	SwissProt	HUMAN	0	2		-20.0566	down
Q8IY21	Probable ATP-dependent RNA helicase DDX60	SwissProt	HUMAN	0	2		-23.8308	down
O60506	Heterogeneous nuclear ribonucleoprotein Q	SwissProt	HUMAN	0	2		-20.9897	down
P09382	Galectin-1	SwissProt	HUMAN	0	2		-20.831	down
P17655	Calpain-2 catalytic subunit	SwissProt	HUMAN	0	2		-20.1341	down
P78371	T-complex protein 1 subunit beta	SwissProt	HUMAN	0	2		-18.1727	down
Q13838	Spliceosome RNA helicase DDX39B	SwissProt	HUMAN	0	2		-21.1033	down
P37802	Transgelin-2	SwissProt	HUMAN	0	2		-20.5195	down
P26640	Valine--tRNA ligase	SwissProt	HUMAN	0	2		-20.4387	down
P21796	Voltage-dependent anion-selective channel protein 1	SwissProt	HUMAN	0	2		-19.1249	down
Q9Y277	Voltage-dependent anion-selective channel protein 3	SwissProt	HUMAN	0	2		-21.7798	down
O00443	Phosphatidylinositol 4-phosphate 3-kinase C2 domain-containing subunit alpha	SwissProt	HUMAN	0	2		-22.6843	down
P31943	Heterogeneous nuclear ribonucleoprotein H	SwissProt	HUMAN	0	2		-19.1073	down
P50454	Serpin H1	SwissProt	HUMAN	0	2		-20.6555	down
P07477	Serine protease 1	SwissProt	HUMAN	0	2		-23.3043	down
Q8NHM4	Putative trypsin-6	SwissProt	HUMAN	0	2		-22.6866	down
P06744	Glucose-6-phosphate isomerase	SwissProt	HUMAN	0	2		-18.5552	down
Q00325	Solute carrier family 25 member 3	SwissProt	HUMAN	0	2		-22.7972	down
Q99729	Heterogeneous nuclear ribonucleoprotein A/B	SwissProt	HUMAN	0	2		-18.9265	down
Q16787	Laminin subunit alpha-3	SwissProt	HUMAN	0	2		-23.4284	down
Q9H6N6	Putative uncharacterized protein MYH16	SwissProt	HUMAN	0	2		-23.6659	down
P30048	Thioredoxin-dependent peroxide reductase, mitochondrial	SwissProt	HUMAN	0	2		-23.2985	down
P62820	Ras-related protein Rab-1A	SwissProt	HUMAN	0	2		-19.6647	down
P20340	Ras-related protein Rab-6A	SwissProt	HUMAN	0	2		-22.5777	down
P61026	Ras-related protein Rab-10	SwissProt	HUMAN	0	2		-18.1421	down
Q96AX2	Ras-related protein Rab-37	SwissProt	HUMAN	0	2		-22.5835	down
Q08211	ATP-dependent RNA helicase A	SwissProt	HUMAN	0	2		-19.6821	down
P04004	Vitronectin	SwissProt	HUMAN	0	2		-23.4086	down
P17096	High mobility group protein HMG-I/HMG-Y	SwissProt	HUMAN	0	2		-18.7095	down
P28066	Proteasome subunit alpha type-5	SwissProt	HUMAN	0	2		-20.6081	down
P55209	Nucleosome assembly protein 1-like 1	SwissProt	HUMAN	0	2		-19.7862	down
P61158	Actin-related protein 3	SwissProt	HUMAN	0	2		-19.0428	down
O95782	AP-2 complex subunit alpha-1	SwissProt	HUMAN	0	2		-16.8563	down
P23284	Peptidyl-prolyl cis-trans isomerase B	SwissProt	HUMAN	0	2		-20.6189	down
Q15643	Thyroid receptor-interacting protein 11	SwissProt	HUMAN	0	2		-24.3668	down
P13010	X-ray repair cross-complementing protein 5	SwissProt	HUMAN	0	2		-18.1948	down
P05556	Integrin beta-1	SwissProt	HUMAN	0	2		-19.0276	down
P60660	Myosin light polypeptide 6	SwissProt	HUMAN	0	2		-20.3237	down
Q8IWI9	MAX gene-associated protein	SwissProt	HUMAN	0	2		-22.5594	down
P31949	Protein S100-A11	SwissProt	HUMAN	0	2		-20.9272	down
B5ME19	Eukaryotic translation initiation factor 3 subunit C-like protein	SwissProt	HUMAN	0	2		-18.9056	down
P08865	Small ribosomal subunit protein uS2	SwissProt	HUMAN	0	2		-19.7922	down
P30086	Phosphatidylethanolamine-binding protein 1	SwissProt	HUMAN	0	2		-20.765	down
P61604	10 kDa heat shock protein, mitochondrial	SwissProt	HUMAN	0	2		-19.9506	down
Q5H9R4	Armadillo repeat-containing X-linked protein 4	SwissProt	HUMAN	0	2		-23.5733	down
O60673	DNA polymerase zeta catalytic subunit	SwissProt	HUMAN	0	2		-21.5329	down
P09429	High mobility group protein B1	SwissProt	HUMAN	0	2		-21.5229	down
P07602	Prosaposin	SwissProt	HUMAN	0	2		-20.6173	down
Q99536	Synaptic vesicle membrane protein VAT-1 homolog	SwissProt	HUMAN	0	2		-21.8825	down
P17844	Probable ATP-dependent RNA helicase DDX5	SwissProt	HUMAN	0	2		-20.8923	down
Q15233	Non-POU domain-containing octamer-binding protein	SwissProt	HUMAN	0	2		-18.8162	down
P61586	Transforming protein RhoA	SwissProt	HUMAN	0	2		-19.9274	down
O15230	Laminin subunit alpha-5	SwissProt	HUMAN	0	2		-22.7296	down
O00410	Importin-5	SwissProt	HUMAN	0	2		-19.8356	down
Q9GZM7	Tubulointerstitial nephritis antigen-like	SwissProt	HUMAN	0	2		-21.1532	down
P36578	Large ribosomal subunit protein uL4	SwissProt	HUMAN	0	2		-19.9207	down
P62269	Small ribosomal subunit protein uS13	SwissProt	HUMAN	0	2		-19.9909	down
P26373	Large ribosomal subunit protein eL13	SwissProt	HUMAN	0	2		-23.8172	down
P34932	Heat shock 70 kDa protein 4	SwissProt	HUMAN	0	2		-19.8803	down
Q07021	Complement component 1 Q subcomponent-binding protein, mitochondrial	SwissProt	HUMAN	0	2		-19.2646	down
P62136	Serine/threonine-protein phosphatase PP1-alpha catalytic subunit	SwissProt	HUMAN	0	2		-19.3793	down
P43490	Nicotinamide phosphoribosyltransferase	SwissProt	HUMAN	0	2		-21.296	down
P00747	Plasminogen	SwissProt	HUMAN	0	2		-20.6445	down
P18124	Large ribosomal subunit protein uL30	SwissProt	HUMAN	0	2		-20.8707	down
P30050	Large ribosomal subunit protein uL11	SwissProt	HUMAN	0	2		-19.445	down
P61224	Ras-related protein Rap-1b	SwissProt	HUMAN	0	2		-19.5071	down
A4D0S4	Laminin subunit beta-4	SwissProt	HUMAN	0	2		-22.873	down
P14868	Aspartate--tRNA ligase, cytoplasmic	SwissProt	HUMAN	0	2		-19.8814	down
P62263	Small ribosomal subunit protein uS11	SwissProt	HUMAN	0	2		-21.8201	down
P10321	HLA class I histocompatibility antigen, C alpha chain	SwissProt	HUMAN	0	2		-21.1218	down
P42858	Huntingtin	SwissProt	HUMAN	0	2		-23.6257	down
P60228	Eukaryotic translation initiation factor 3 subunit E	SwissProt	HUMAN	0	2		-18.721	down
P23229	Integrin alpha-6	SwissProt	HUMAN	0	2		-20.2719	down
P23142	Fibulin-1	SwissProt	HUMAN	0	2		-20.0904	down
P62701	Small ribosomal subunit protein eS4, X isoform	SwissProt	HUMAN	0	2		-22.1276	down
P10599	Thioredoxin	SwissProt	HUMAN	0	2		-22.5667	down
P62424	Large ribosomal subunit protein eL8	SwissProt	HUMAN	0	2		-21.2462	down
Q99497	Parkinson disease protein 7	SwissProt	HUMAN	0	2		-18.1528	down
Q14146	Unhealthy ribosome biogenesis protein 2 homolog	SwissProt	HUMAN	0	2		-24.347	down
P78417	Glutathione S-transferase omega-1	SwissProt	HUMAN	0	2		-19.7158	down
Q92688	Acidic leucine-rich nuclear phosphoprotein 32 family member B	SwissProt	HUMAN	0	2		-18.2306	down
P62249	Small ribosomal subunit protein uS9	SwissProt	HUMAN	0	2		-19.5616	down
Q9Y678	Coatomer subunit gamma-1	SwissProt	HUMAN	0	2		-18.4474	down
P62906	Large ribosomal subunit protein uL1	SwissProt	HUMAN	0	2		-19.3539	down
Q3SY69	Mitochondrial 10-formyltetrahydrofolate dehydrogenase	SwissProt	HUMAN	0	2		-23.7434	down
Q9Y6E2	eIF5-mimic protein 1	SwissProt	HUMAN	0	2		-18.8721	down
P53621	Coatomer subunit alpha	SwissProt	HUMAN	0	2		-18.378	down
P48444	Coatomer subunit delta	SwissProt	HUMAN	0	2		-17.3621	down
Q9NYQ8	Protocadherin Fat 2	SwissProt	HUMAN	0	2		-20.9569	down
P14174	Macrophage migration inhibitory factor	SwissProt	HUMAN	0	2		-21.3952	down
P15880	Small ribosomal subunit protein uS5	SwissProt	HUMAN	0	2		-18.6782	down
Q15185	Prostaglandin E synthase 3	SwissProt	HUMAN	0	2		-20.0536	down
P04632	Calpain small subunit 1	SwissProt	HUMAN	0	2		-19.3445	down
Q8NDG6	ATP-dependent RNA helicase TDRD9	SwissProt	HUMAN	0	2		-24.2908	down
O75390	Citrate synthase, mitochondrial	SwissProt	HUMAN	0	2		-18.3553	down
O60888	Protein CutA	SwissProt	HUMAN	0	2		-20.9178	down
P30044	Peroxiredoxin-5, mitochondrial	SwissProt	HUMAN	0	2		-18.4691	down
P50453	Serpin B9	SwissProt	HUMAN	0	2		-21.1969	down
P49411	Elongation factor Tu, mitochondrial	SwissProt	HUMAN	0	2		-19.5736	down
P13667	Protein disulfide-isomerase A4	SwissProt	HUMAN	0	2		-17.1862	down
P62081	Small ribosomal subunit protein eS7	SwissProt	HUMAN	0	2		-19.1998	down
P05121	Plasminogen activator inhibitor 1	SwissProt	HUMAN	0	2		-18.0346	down
Q9BYE2	Transmembrane protease serine 13	SwissProt	HUMAN	0	2		-23.3194	down
P62753	Small ribosomal subunit protein eS6	SwissProt	HUMAN	0	2		-20.8376	down
P51991	Heterogeneous nuclear ribonucleoprotein A3	SwissProt	HUMAN	0	2		-20.8046	down
A0AV96	RNA-binding protein 47	SwissProt	HUMAN	0	2		-20.8849	down
P61313	Large ribosomal subunit protein eL15	SwissProt	HUMAN	0	2		-20.7016	down
P20700	Lamin-B1	SwissProt	HUMAN	0	2		-18.6994	down
P63162	Small nuclear ribonucleoprotein-associated protein N	SwissProt	HUMAN	0	2		-21.029	down
Q12906	Interleukin enhancer-binding factor 3	SwissProt	HUMAN	0	2		-19.6036	down
P31040	Succinate dehydrogenase [ubiquinone] flavoprotein subunit, mitochondrial	SwissProt	HUMAN	0	2		-25.314	down
P04843	Dolichyl-diphosphooligosaccharide--protein glycosyltransferase subunit 1	SwissProt	HUMAN	0	2		-18.8255	down
Q9UNM6	26S proteasome non-ATPase regulatory subunit 13	SwissProt	HUMAN	0	2		-18.7294	down
P13473	Lysosome-associated membrane glycoprotein 2	SwissProt	HUMAN	0	2		-19.5536	down
O94851	[F-actin]-monooxygenase MICAL2	SwissProt	HUMAN	0	2		-20.7377	down
P21589	5'-nucleotidase	SwissProt	HUMAN	0	2		-19.0649	down
P62277	Small ribosomal subunit protein uS15	SwissProt	HUMAN	0	2		-18.4181	down
Q04760	Lactoylglutathione lyase	SwissProt	HUMAN	0	2		-19.7731	down
Q02543	Large ribosomal subunit protein eL20	SwissProt	HUMAN	0	2		-18.8899	down
P47756	F-actin-capping protein subunit beta	SwissProt	HUMAN	0	2		-24.2485	down
Q9H7M9	V-type immunoglobulin domain-containing suppressor of T-cell activation	SwissProt	HUMAN	0	2		-23.1019	down
Q9Y3R5	Protein dopey-2	SwissProt	HUMAN	0	2		-19.605	down
Q9BRA2	Thioredoxin domain-containing protein 17	SwissProt	HUMAN	0	2		-23.7355	down
Q6NUK1	Mitochondrial adenyl nucleotide antiporter SLC25A24	SwissProt	HUMAN	0	2		-18.4796	down
P46783	Small ribosomal subunit protein eS10	SwissProt	HUMAN	0	2		-19.4417	down
P62826	GTP-binding nuclear protein Ran	SwissProt	HUMAN	0	2		-19.0867	down
Q8TER0	Sushi, nidogen and EGF-like domain-containing protein 1	SwissProt	HUMAN	0	2		-23.6256	down
O14967	Calmegin	SwissProt	HUMAN	0	2		-19.095	down
Q8NBJ5	Procollagen galactosyltransferase 1	SwissProt	HUMAN	0	2		-18.8068	down
P62913	Large ribosomal subunit protein uL5	SwissProt	HUMAN	0	2		-19.3112	down
P35237	Serpin B6	SwissProt	HUMAN	0	2		-19.2924	down
A8MUA0	Putative UPF0607 protein ENSP00000381514	SwissProt	HUMAN	0	2		-22.5593	down
Q5PR19	Putative UPF0607 protein LOC392364	SwissProt	HUMAN	0	2		-22.2734	down
O00303	Eukaryotic translation initiation factor 3 subunit F	SwissProt	HUMAN	0	2		-18.2213	down
Q14019	Coactosin-like protein	SwissProt	HUMAN	0	2		-18.5884	down
Q99829	Copine-1	SwissProt	HUMAN	0	2		-18.1841	down
Q04637	Eukaryotic translation initiation factor 4 gamma 1	SwissProt	HUMAN	0	2		-17.5644	down
P62491	Ras-related protein Rab-11A	SwissProt	HUMAN	0	2		-19.3845	down
Q8IY18	Structural maintenance of chromosomes protein 5	SwissProt	HUMAN	0	2		-18.5914	down
P62851	Small ribosomal subunit protein eS25	SwissProt	HUMAN	0	2		-20.0412	down
P14314	Glucosidase 2 subunit beta	SwissProt	HUMAN	0	2		-19.4914	down
P40925	Malate dehydrogenase, cytoplasmic	SwissProt	HUMAN	0	2		-18.3489	down
P53396	ATP-citrate synthase	SwissProt	HUMAN	0	2		-17.0855	down
Q6GPI1	Chymotrypsinogen B2	SwissProt	HUMAN	0	2		-22.016	down
P68402	Platelet-activating factor acetylhydrolase IB subunit alpha2	SwissProt	HUMAN	0	2		-18.3286	down
P07910	Heterogeneous nuclear ribonucleoproteins C1/C2	SwissProt	HUMAN	0	2		-18.3793	down
P00441	Superoxide dismutase [Cu-Zn]	SwissProt	HUMAN	0	2		-19.5213	down
P04179	Superoxide dismutase [Mn], mitochondrial	SwissProt	HUMAN	0	2		-18.8017	down
P35232	Prohibitin 1	SwissProt	HUMAN	0	2		-17.5877	down
Q9Y262	Eukaryotic translation initiation factor 3 subunit L	SwissProt	HUMAN	0	2		-17.306	down
Q96A23	Copine-4	SwissProt	HUMAN	0	2		-20.0909	down
P22413	Ectonucleotide pyrophosphatase/phosphodiesterase family member 1	SwissProt	HUMAN	0	2		-17.6167	down
P04439	HLA class I histocompatibility antigen, A alpha chain	SwissProt	HUMAN	0	2		-20.2868	down
Q96ME1	F-box/LRR-repeat protein 18	SwissProt	HUMAN	0	2		-23.2519	down
Q9HAW4	Claspin	SwissProt	HUMAN	0	2		-19.0834	down
P62328	Thymosin beta-4	SwissProt	HUMAN	0	2		-22.0606	down
P41214	Eukaryotic translation initiation factor 2D	SwissProt	HUMAN	0	2		-21.7477	down
P54136	Arginine--tRNA ligase, cytoplasmic	SwissProt	HUMAN	0	2		-19.5481	down
P46020	Phosphorylase b kinase regulatory subunit alpha, skeletal muscle isoform	SwissProt	HUMAN	0	2		-22.0883	down
P62314	Small nuclear ribonucleoprotein Sm D1	SwissProt	HUMAN	0	2		-19.2372	down
Q96TA1	Protein Niban 2	SwissProt	HUMAN	0	2		-19.8534	down
P00750	Tissue-type plasminogen activator	SwissProt	HUMAN	0	2		-16.2183	down
Q02790	Peptidyl-prolyl cis-trans isomerase FKBP4	SwissProt	HUMAN	0	2		-16.0735	down
Q13751	Laminin subunit beta-3	SwissProt	HUMAN	0	2		-21.9108	down
Q99460	26S proteasome non-ATPase regulatory subunit 1	SwissProt	HUMAN	0	2		-18.0856	down
Q9Y2V2	Calcium-regulated heat-stable protein 1	SwissProt	HUMAN	0	2		-22.7415	down
Q13443	Disintegrin and metalloproteinase domain-containing protein 9	SwissProt	HUMAN	0	2		-23.3494	down
Q96NG5	Zinc finger protein 558	SwissProt	HUMAN	0	2		-20.9427	down
P32969	Large ribosomal subunit protein uL6	SwissProt	HUMAN	0	2		-18.6106	down
P50914	Large ribosomal subunit protein eL14	SwissProt	HUMAN	0	2		-20.2318	down
Q8TCJ2	Dolichyl-diphosphooligosaccharide--protein glycosyltransferase subunit STT3B	SwissProt	HUMAN	0	2		-24.0445	down
P06239	Tyrosine-protein kinase Lck	SwissProt	HUMAN	0	2		-19.3124	down
Q6DD88	Atlastin-3	SwissProt	HUMAN	0	2		-18.3723	down
P41252	Isoleucine--tRNA ligase, cytoplasmic	SwissProt	HUMAN	0	2		-19.1558	down
Q8NI35	InaD-like protein	SwissProt	HUMAN	0	2		-24.3354	down
P19105	Myosin regulatory light chain 12A	SwissProt	HUMAN	0	2		-20.0257	down
P63313	Thymosin beta-10	SwissProt	HUMAN	0	2		-22.1801	down
Q8WXF1	Paraspeckle component 1	SwissProt	HUMAN	0	2		-20.2161	down
P11277	Spectrin beta chain, erythrocytic	SwissProt	HUMAN	0	2		-19.6105	down
A6NES4	Maestro heat-like repeat-containing protein family member 2A	SwissProt	HUMAN	0	2		-22.8496	down
P39019	Small ribosomal subunit protein eS19	SwissProt	HUMAN	0	2		-17.4247	down
P56589	Peroxisomal biogenesis factor 3	SwissProt	HUMAN	0	2		-20.276	down
Q9ULV4	Coronin-1C	SwissProt	HUMAN	0	2		-18.5413	down
P62847	Small ribosomal subunit protein eS24	SwissProt	HUMAN	0	2		-19.5645	down
P60903	Protein S100-A10	SwissProt	HUMAN	0	2		-18.7507	down
P22692	Insulin-like growth factor-binding protein 4	SwissProt	HUMAN	0	2		-21.1225	down
Q96AG4	Leucine-rich repeat-containing protein 59	SwissProt	HUMAN	0	2		-18.0665	down
P05386	Large ribosomal subunit protein P1	SwissProt	HUMAN	0	2		-18.907	down
Q9Y3Q0	N-acetylated-alpha-linked acidic dipeptidase 2	SwissProt	HUMAN	0	2		-19.8235	down
Q8NC51	SERPINE1 mRNA-binding protein 1	SwissProt	HUMAN	0	2		-15.962	down
P35030	Trypsin-3	SwissProt	HUMAN	0	2		-23.0825	down
P26006	Integrin alpha-3	SwissProt	HUMAN	0	2		-14.402	down
P11166	Solute carrier family 2, facilitated glucose transporter member 1	SwissProt	HUMAN	0	2		-17.7819	down
Q1RN00	Putative uncharacterized protein LOC151760	SwissProt	HUMAN	0	2		-24.7975	down
Q15181	Inorganic pyrophosphatase	SwissProt	HUMAN	0	2		-17.8899	down
O75531	Barrier-to-autointegration factor	SwissProt	HUMAN	0	2		-19.2882	down
P61803	Dolichyl-diphosphooligosaccharide--protein glycosyltransferase subunit DAD1	SwissProt	HUMAN	0	2		-16.6234	down
Q96C19	EF-hand domain-containing protein D2	SwissProt	HUMAN	0	2		-17.1839	down
Q02978	Mitochondrial 2-oxoglutarate/malate carrier protein	SwissProt	HUMAN	0	2		-16.0808	down
Q9HBW0	Lysophosphatidic acid receptor 2	SwissProt	HUMAN	0	2		-18.7651	down
Q15102	Platelet-activating factor acetylhydrolase IB subunit alpha1	SwissProt	HUMAN	0	2		-17.0007	down
P42356	Phosphatidylinositol 4-kinase alpha	SwissProt	HUMAN	0	2		-19.5107	down
P49721	Proteasome subunit beta type-2	SwissProt	HUMAN	0	2		-18.4162	down
O15260	Surfeit locus protein 4	SwissProt	HUMAN	0	2		-17.9429	down
P50552	Vasodilator-stimulated phosphoprotein	SwissProt	HUMAN	0	2		-16.3897	down
P61587	Rho-related GTP-binding protein RhoE	SwissProt	HUMAN	0	2		-22.5944	down
Q9BXM0	Periaxin	SwissProt	HUMAN	0	2		-17.7535	down
P30876	DNA-directed RNA polymerase II subunit RPB2	SwissProt	HUMAN	0	2		-16.7327	down
P40429	Large ribosomal subunit protein uL13	SwissProt	HUMAN	0	2		-18.7126	down
Q66LE6	Serine/threonine-protein phosphatase 2A 55 kDa regulatory subunit B delta isoform	SwissProt	HUMAN	0	2		-15.5653	down
P22455	Fibroblast growth factor receptor 4	SwissProt	HUMAN	0	2		-22.1259	down
O43809	Cleavage and polyadenylation specificity factor subunit 5	SwissProt	HUMAN	0	2		-16.0057	down
P01876	Immunoglobulin heavy constant alpha 1	SwissProt	HUMAN	0	2		-16.6136	down
Q16531	DNA damage-binding protein 1	SwissProt	HUMAN	0	2		-16.2646	down
P07954	Fumarate hydratase, mitochondrial	SwissProt	HUMAN	0	2		-18.1547	down
Q8N1C3	Gamma-aminobutyric acid receptor subunit gamma-1	SwissProt	HUMAN	0	2		-23.39	down
A0A0J9YWL9	Putative testis-expressed protein 13C	SwissProt	HUMAN	0	2		-19.0878	down
P35227	Polycomb group RING finger protein 2	SwissProt	HUMAN	0	2		-20.9062	down
Q15046	Lysine--tRNA ligase	SwissProt	HUMAN	0	2		-17.5236	down
Q96HA9	Peroxisomal membrane protein 11C	SwissProt	HUMAN	0	2		-21.4791	down
Q6ZQQ2	Spermatogenesis-associated protein 31D1	SwissProt	HUMAN	0	2		-16.8849	down
Q6PJ21	SPRY domain-containing SOCS box protein 3	SwissProt	HUMAN	0	2		-19.4945	down
O75533	Splicing factor 3B subunit 1	SwissProt	HUMAN	0	2		-15.7206	down
P0C7V7	Putative signal peptidase complex catalytic subunit SEC11B	SwissProt	HUMAN	0	2		-20.7191	down
Q58WW2	DDB1- and CUL4-associated factor 6	SwissProt	HUMAN	0	2		-21.3693	down
P83731	Large ribosomal subunit protein eL24	SwissProt	HUMAN	0	2		-17.2613	down
Q9Y620	DNA repair and recombination protein RAD54B	SwissProt	HUMAN	0	2		-17.8428	down
Q9GZU0	Uncharacterized protein C6orf62	SwissProt	HUMAN	0	2		-21.3691	down
P46776	Large ribosomal subunit protein uL15	SwissProt	HUMAN	0	2		-17.6218	down
Q8IYD1	Eukaryotic peptide chain release factor GTP-binding subunit ERF3B	SwissProt	HUMAN	0	2		-20.553	down
Q969G2	LIM/homeobox protein Lhx4	SwissProt	HUMAN	0	2		-20.8715	down
Q96GY0	Zinc finger C2HC domain-containing protein 1A	SwissProt	HUMAN	0	2		-20.8983	down
Q96H20	Vacuolar-sorting protein SNF8	SwissProt	HUMAN	0	2		-20.6555	down
Q5SZJ8	BEN domain-containing protein 6	SwissProt	HUMAN	0	2		-18.1219	down
Q9Y6Q2	Stonin-1	SwissProt	HUMAN	0	2		-18.2467	down
P16885	1-phosphatidylinositol 4,5-bisphosphate phosphodiesterase gamma-2	SwissProt	HUMAN	0	2		-23.0167	down
Q9P225	Dynein axonemal heavy chain 2	SwissProt	HUMAN	0	2		-17.0518	down
Q16875	6-phosphofructo-2-kinase/fructose-2,6-bisphosphatase 3	SwissProt	HUMAN	0	2		-20.8741	down
P46777	Large ribosomal subunit protein uL18	SwissProt	HUMAN	0	2		-16.6328	down
Q5JV73	FERM and PDZ domain-containing protein 3	SwissProt	HUMAN	0	2		-16.8659	down
Q8IVF2	Protein AHNAK2	SwissProt	HUMAN	0	2		-17.6832	down
Q9ULB4	Cadherin-9	SwissProt	HUMAN	0	2		-16.5509	down
Q96C00	Zinc finger and BTB domain-containing protein 9	SwissProt	HUMAN	0	2		-15.373	down
P35908	Keratin, type II cytoskeletal 2 epidermal	SwissProt	HUMAN	2	0	5.85014	22.3285	up
P02533	Keratin, type I cytoskeletal 14	SwissProt	HUMAN	2	0	2.20667	25.5206	up
P35527	Keratin, type I cytoskeletal 9	SwissProt	HUMAN	2	0	10.7692	25.4888	up
Q13315	Serine-protein kinase ATM	SwissProt	HUMAN	2	0	20.9641	22.6533	up
Q9H799	Ciliogenesis and planar polarity effector 1	SwissProt	HUMAN	2	0	3.46597	21.7961	up
P02790	Hemopexin	SwissProt	HUMAN	2	0	4.54806	18.5605	up
Q6NSI8	SANT and BTB domain regulator of class switch recombination	SwissProt	HUMAN	2	0	25.3997	19.171	up
