## Supplementary material for "Defining the cellular and molecular features of nerve-invaded cancer cells using a newly characterized experimental model": Table S2

### Sheet: Sheet1
	Clinicopathological characteristics of primary breast tumor samples considered for the study
	Patient age (mean±SD, years)	55.10 ± 13.16
	Pathological tumor status	Frequency	%
	pT0	1	1.02041
	pT1	47	47.9592
	pT2	40	40.8163
	pT3	8	8.16327
	pT4	2	2.04082
	Pathological node status
	pN0	44	44.898
	pN1	52	53.0612
	pNx	2	2.04082
	Histological grade
	I	30	30.6122
	II	58	59.1837
	III	9	9.18367
	X	1	1.02041
	Estrogen receptor status
	Positive	77	78.5714
	Negative	20	20.4082
	Unkown	1	1.02041
	Progesterone receptor status
	Positive	63	64.2857
	Negative	34	34.6939
	Unkown	1	1.02041
	HER2 status
	Positive	18	18.3673
	Negative	78	79.5918
	Unknown	2	2.04082
	Triple Negative Breast Cancer	14	14.2857
	Distant Metastasis
	Yes
	Bone	10	10.2041
	Brain	42	42.8571
	No	46	46.9388
	Perineural Invasion (PNI) positive samples
	Samples with metastsis	4	4.08163
	Samples with no metastsis	2	2.04082
Detailed clinicopathological features of PNI positive samples
Patient IDs	Age	Year of Diagnosis of BC	Metastasis Event/ site	Time to Recurrence	Survival Days	Menopause status	BC Family History	Surgical Invasive Type	Vascular Invasion Status	HER2 Status	ER Status	PR Status	Overall Grade	Total Invasive Tumor Size (cms)	No. of Positive Lymph Nodes	Size of Largest Lymph Node Deposit (cms)	T_StageV5	N_StageV5	M_StageV5	StageGroupingV5	AllBreastTxReceived
MT3933	79	2010	Yes/ Brain, Lung	202	297	Post	No	Ductal	Yes	Pos	Pos	Neg	High	2.5	7	0.9	T2	pN1biii	M0	IIB	Pt. declined RT offered
MT5341	51	2012	Yes/ Brain, Bone, Skin, Supraclavicular lymph node	362	501	Post	Yes	Ductal	Yes	Neg	Neg	Neg	Unk	3.6	14	1.9	T2	pN1biii	M0	IIB	Pt declined chemotherapy offered | RT BRAIN | Denosumab | Capecitabine
CT183	43	2009	Yes/Bone	2982	3009	Pre	Yes	Ductal	Yes	Neg	Pos	Pos	High	3	6	0.8	T2	pN1bii	M0	IIB	Neulasta | TAC | RT BREAST | Tamoxifen
MT1302	89	2005	Yes/bone	1701	3109	Post	Yes	Lobular	No	Neg	Neg	Neg	Low	1.5	0	NULL	T1c	pN0	M0	I	Follow-up with family physician-no tx | RT BONE
MT1422	84	2006	No	NA	3564	Post	No	Ductal	No	Neg	Pos	Pos	Low	5.5	0	NULL	T3	pN0	M0	IIB	RT C/W | Arimidex
MT1616	62	2006	No	NA	1525	Post	No	Ductal	No	Neg	Pos	Pos	Low	2.5	1	0.4	T2	pN1bi	M0	IIB	FEC | Tamoxifen
